# Chromatin priming and Hunchback recruitment integrate spatial and temporal cues in *Drosophila* neuroblasts

**DOI:** 10.1101/2025.11.25.690435

**Authors:** Ayanthi Bhattacharya, Hemalatha Rao, Sonia Q Sen

## Abstract

Neural stem cells generate diverse cell types by integrating spatial and temporal cues to activate neuron-specific terminal selector (TS) genes. In *Drosophila* neuroblasts (NBs), spatial patterning sets lineage identity, while a temporal transcription factor (TTF) cascade sets birth order. Two proposed mechanisms could integrate these inputs. In *direct regulation*, spatial transcription factors (STFs) and TTFs co-occupy and regulate TS enhancers within NBs. In *epigenetic regulation*, STFs first prime NB-specific chromatin, creating selected enhancers that can later recruit TTFs.

We tested these models in the NB5-6 and NB7-4 lineages using their candidate STFs, Gooseberry (Gsb) and Engrailed (En), together with the first TTF, Hunchback (Hb). We find that En preferentially occupies pre-accessible chromatin in the NB7-4 lineage, including highly accessible En–Hb co-bound sites. This is consistent with En acting within an already established chromatin landscape whose formation likely depends on additional NB7-4 factors. In contrast, Gsb binds both accessible and less-accessible chromatin in the NB5-6 lineage and can remodel accessibility bidirectionally when ectopically expressed in NB7-4 lineage, with corresponding changes in Hb occupancy. However, Gsb binding alone does not determine which sites become accessible or recruit Hb, indicating that productive Gsb–Hb regulatory states require additional NB5-6-specific inputs.

Thus, direct and epigenetic regulation are not alternative mechanisms, but distinct steps within the integration process. We therefore propose a third possibility: *distributed STF code model* in which these steps — chromatin priming and direct STF–Hb engagement — are distributed across the members of each NB-specific STF code. The STF code therefore shapes the enhancer landscape available to Hb and enables productive Hb engagement at lineage-appropriate enhancers.
