## Supplementary sheet 1 for "Chromatin priming and Hunchback recruitment integrate spatial and temporal cues in *Drosophila* neuroblasts"

### Sheet: Whole Embryo Gsb TaDa
Sample No.	Genotype	Sample Name	No. of Reads (Single-end- 1X50bp) (Million)	%Reads ≥Q30	Mean Quality Score	Overall Alignment (%)	Platform	GEO Accession Number
1	w-;;Da-Gal4/UAS-LT3-Dam:Gsb	WE_DamGsb_1	53.74	96.19	37.65	0.9406	Hiseq 2500
2	w-;;Da-Gal4/UAS-LT3-Dam:Gsb	WE_DamGsb_2	68.88	96.49	37.72	0.9588	Hiseq 2500
3	w-;;Da-Gal4/UAS-LT3-Dam:Gsb	WE_DamGsb_3	59.8	96.27	37.67	0.9408	Hiseq 2500
4	w-;;Da-Gal4/UAS-LT3-DamOnly	WE_DamOnly_1	45.56	95.41	37.47	0.9197	Hiseq 2500
5	w-;;Da-Gal4/UAS-LT3-DamOnly	WE_DamOnly_2	42.82	95.1	37.38	0.9097	Hiseq 2500
6	w-;;Da-Gal4/UAS-LT3-DamOnly	WE_DamOnly_3	39.46	95.14	37.4	0.9062	Hiseq 2500

### Sheet: Whole Embryo En TaDa
Sample No.	Genotype	Sample Name	No. of Reads (Single-end- 1X50bp) (Million)	%Reads ≥Q30	Mean Quality Score	Overall Alignment (%)	Platform	GEO Accession Number
1	w-;;Da-Gal4/UAS-LT3-Dam:En	WE_R1DamEn1	26.7	97.48	38.4	0.9216	Hiseq 2500
2	w-;;Da-Gal4/UAS-LT3-Dam:En	WE_R1DamEn2	24.8	97.39	38.41	0.9255	Hiseq 2500
3	w-;;Da-Gal4/UAS-LT3-Dam:En	WE_R2DamEn3	27.32	97.88	38.51	0.9158	Hiseq 2500
4	w-;;Da-Gal4/UAS-LT3-DamOnly	WE_R1DamOnly1	19.98	96.44	38.19	0.91	Hiseq 2500
5	w-;;Da-Gal4/UAS-LT3-DamOnly	WE_R1DamOnly2	22.48	96.54	38.2	0.9111	Hiseq 2500
6	w-;;Da-Gal4/UAS-LT3-DamOnly	WE_R2DamOnly3	18.96	97.02	38.31	0.7706	Hiseq 2500

### Sheet: NB5-6-Gsb TaDa
Sample No.	Genotype	Sample Name	No. of Reads (Single-end- 1X50bp) (Million)	%Reads ≥Q30	Mean Quality Score	Overall Alignment (%)	Platform	GEO Accession Number
1	w-;Lbe-k-Gal4/+;+/UAS-LT3-Dam:Gsb	DamGsb_5-6_1_R0	43.8	96.96	38.13	0.8225	Hiseq 2500
2	w-;Lbe-k-Gal4/+;+/UAS-LT3-Dam:Gsb	DamGsb_5-6_2_R0	44.7	96.95	38.13	0.7383	Hiseq 2500
3	w-;Lbe-k-Gal4/+;+/UAS-LT3-Dam:Gsb	DamGsb_5-6_3_R1	29.1	97.34	38.21	0.7627	Hiseq 2500
4	w-;Lbe-k-Gal4/+;+/UAS-LT3-Dam:Gsb	DamGsb_5-6_4_R1	27.04	97.55	38.29	0.7952	Hiseq 2500
5	w-;Lbe-k-Gal4/+;+/UAS-LT3-DamOnly	DamOnly_5-6_1_R0	43.66	97.13	38.17	0.7823	Hiseq 2500
6	w-;Lbe-k-Gal4/+;+/UAS-LT3-DamOnly	DamOnly_5-6_2_R0	52.54	97.1	38.15	0.5856	Hiseq 2500
7	w-;Lbe-k-Gal4/+;+/UAS-LT3-DamOnly	DamOnly_5-6_3_R1	26.78	97.4	38.23	0.7258	Hiseq 2500
8	w-;Lbe-k-Gal4/+;+/UAS-LT3-DamOnly	DamOnly_5-6_4_R1	26.36	97.48	38.26	0.7689	Hiseq 2500

### Sheet: NB7-4-En TaDa
Sample No.	Genotype	Sample Name	No. of Reads (Single-end- 1X50bp) (Million)	%Reads ≥Q30	Mean Quality Score	Overall Alignment (%)	Platform	GEO Accession Number
1	w-;19B03[AD]/+;18F07[DBD]/UAS-LT3-Dam:En	DamEn_7-4_1_R1	35.46	97.44	38.25	0.6886	Hiseq 2500
2	w-;19B03[AD]/+;18F07[DBD]/UAS-LT3-Dam:En	DamEn_7-4_2_R1	33.58	97.51	38.28	0.852	Hiseq 2500
3	w-;19B03[AD]/+;18F07[DBD]/UAS-LT3-Dam:En	DamEn_7-4_3_R2	30.3	97.5	38.29	0.8652	Hiseq 2500
4	w-;19B03[AD]/+;18F07[DBD]/UAS-LT3-DamOnly	DamOnly_7-4_1_R1	32.2	97.58	38.32	0.3546	Hiseq 2500
5	w-;19B03[AD]/+;18F07[DBD]/UAS-LT3-DamOnly	DamOnly_7-4_2_R1	38.6	97.49	38.27	0.6795	Hiseq 2500
6	w-;19B03[AD]/+;18F07[DBD]/UAS-LT3-DamOnly	DamOnly_7-4_3_R2	28.62	96.24	37.73	0.8502	Hiseq 2500

### Sheet: NB7-4-Hb with Gsb misexpression
Sample No.	Genotype	Sample Name	No. of Reads (Paired-end- 2X50bp) (Million)		Total No. of Paired-End Reads (Million)	%Reads ≥Q30	Mean Quality Score	Overall Alignment (%)	Platform	GEO Accession Number
			Read 1 (50bp)	Read 2 (50bp)
1	hsGsb;19B03[AD]/+;18F07[DBD]/UAS-LT3-DamOnly	GsbOE_DamOnly1	27.84	27.84	55.68	94.5	36.08	95.35	NovaSeq 6000
2	hsGsb;19B03[AD]/+;18F07[DBD]/UAS-LT3-DamOnly	GsbOE_DamOnly2	24.81	24.81	49.62	94.52	36.08	94.47	NovaSeq 6000
3	hsGsb;19B03[AD]/+;18F07[DBD]/UAS-LT3-DamOnly	GsbOE_DamOnly3	26.6	26.6	53.2	95.05	36.18	95.32	NovaSeq 6000
4	hsGsb;19B03[AD]/+;18F07[DBD]/UAS-LT3-Dam:Hb	GsbOE_DamHb1	33.92	33.92	67.84	94.66	36.11	95.47	NovaSeq 6000
5	hsGsb;19B03[AD]/+;18F07[DBD]/UAS-LT3-Dam:Hb	GsbOE_DamHb2	26.19	26.19	52.38	95.2	36.2	95.72	NovaSeq 6000
6	hsGsb;19B03[AD]/+;18F07[DBD]/UAS-LT3-Dam:Hb	GsbOE_DamHb3	28.73	28.73	57.46	95.14	36.2	96.24	NovaSeq 6000
