## Supplementary sheet 7 for "Chromatin priming and Hunchback recruitment integrate spatial and temporal cues in *Drosophila* neuroblasts"

### Sheet: Ems- Gsb Knockdown
EmbryoID	Hemilineage ID	CellCount	Genotype	Region
C1	t1r	22	Control	Thorax
C1	t1l	18	Control	Thorax
C1	t2r	19	Control	Thorax
C1	t2l	19	Control	Thorax
C1	t3r	19	Control	Thorax
C1	t3l	18	Control	Thorax
C2	t1r	25	Control	Thorax
C2	t1l	20	Control	Thorax
C2	t2r	21	Control	Thorax
C2	t2l	24	Control	Thorax
C2	t3r		Control	Thorax
C2	t3l		Control	Thorax
C3	t1r	22	Control	Thorax
C3	t1l	18	Control	Thorax
C3	t2r	19	Control	Thorax
C3	t2l	19	Control	Thorax
C3	t3r	19	Control	Thorax
C3	t3l	18	Control	Thorax
C4	t1r	23	Control	Thorax
C4	t1l	21	Control	Thorax
C4	t2r	22	Control	Thorax
C4	t2l	19	Control	Thorax
C4	t3r	23	Control	Thorax
C4	t3l	21	Control	Thorax
C5	t1r	23	Control	Thorax
C5	t1l	21	Control	Thorax
C5	t2r	22	Control	Thorax
C5	t2l	19	Control	Thorax
C5	t3r	23	Control	Thorax
C5	t3l	21	Control	Thorax
C6	t1r		Control	Thorax
C6	t1l		Control	Thorax
C6	t2r		Control	Thorax
C6	t2l		Control	Thorax
C6	t3r		Control	Thorax
C6	t3l		Control	Thorax
C7	t1r		Control	Thorax
C7	t1l		Control	Thorax
C7	t2r		Control	Thorax
C7	t2l		Control	Thorax
C7	t3r		Control	Thorax
C7	t3l		Control	Thorax
C8	t1r		Control	Thorax
C8	t1l		Control	Thorax
C8	t2r		Control	Thorax
C8	t2l		Control	Thorax
C8	t3r		Control	Thorax
C8	t3l		Control	Thorax
T1	t1r	18	Test	Thorax
T1	t1l	18	Test	Thorax
T1	t2r	20	Test	Thorax
T1	t2l	19	Test	Thorax
T1	t3r	23	Test	Thorax
T1	t3l	19	Test	Thorax
T2	t1r	27	Test	Thorax
T2	t1l	24	Test	Thorax
T2	t2r	23	Test	Thorax
T2	t2l	25	Test	Thorax
T2	t3r	42	Test	Thorax
T2	t3l	29	Test	Thorax
T3	t1r	37	Test	Thorax
T3	t1l	30	Test	Thorax
T3	t2r	34	Test	Thorax
T3	t2l	47	Test	Thorax
T3	t3r	34	Test	Thorax
T3	t3l	27	Test	Thorax
T4	t1r	40	Test	Thorax
T4	t1l	41	Test	Thorax
T4	t2r	41	Test	Thorax
T4	t2l	42	Test	Thorax
T4	t3r	50	Test	Thorax
T4	t3l	23	Test	Thorax
T5	t1r	46	Test	Thorax
T5	t1l	46	Test	Thorax
T5	t2r	44	Test	Thorax
T5	t2l	41	Test	Thorax
T5	t3r	35	Test	Thorax
T5	t3l	43	Test	Thorax
T6	t1r	45	Test	Thorax
T6	t1l	43	Test	Thorax
T6	t2r	43	Test	Thorax
T6	t2l	42	Test	Thorax
T6	t3r	21	Test	Thorax
T6	t3l	39	Test	Thorax
T7	t1r	40	Test	Thorax
T7	t1l	39	Test	Thorax
T7	t2r	45	Test	Thorax
T7	t2l	42	Test	Thorax
T7	t3r	38	Test	Thorax
T7	t3l	40	Test	Thorax
T8	t1r	40	Test	Thorax
T8	t1l	39	Test	Thorax
T8	t2r	45	Test	Thorax
T8	t2l	42	Test	Thorax
T8	t3r	38	Test	Thorax
T8	t3l	40	Test	Thorax
C9	a1r	9	Control	Abdomen
C9	a1l	10	Control	Abdomen
C9	a2r	8	Control	Abdomen
C9	a2l	9	Control	Abdomen
C9	a3r	10	Control	Abdomen
C9	a3l	8	Control	Abdomen
C10	a1r	10	Control	Abdomen
C10	a1l	11	Control	Abdomen
C10	a2r	15	Control	Abdomen
C10	a2l	14	Control	Abdomen
C10	a3r	15	Control	Abdomen
C10	a3l	14	Control	Abdomen
C11	a1r	16	Control	Abdomen
C11	a1l	18	Control	Abdomen
C11	a2r	21	Control	Abdomen
C11	a2l	20	Control	Abdomen
C11	a3r	14	Control	Abdomen
C11	a3l	13	Control	Abdomen
C12	a1r	17	Control	Abdomen
C12	a1l	19	Control	Abdomen
C12	a2r	18	Control	Abdomen
C12	a2l	20	Control	Abdomen
C12	a3r	15	Control	Abdomen
C12	a3l	14	Control	Abdomen
C13	a1r	17	Control	Abdomen
C13	a1l	19	Control	Abdomen
C13	a2r	18	Control	Abdomen
C13	a2l	20	Control	Abdomen
C13	a3r	15	Control	Abdomen
C13	a3l	14	Control	Abdomen
C14	a1r		Control	Abdomen
C14	a1l		Control	Abdomen
C14	a2r		Control	Abdomen
C14	a2l		Control	Abdomen
C14	a3r		Control	Abdomen
C14	a3l		Control	Abdomen
C15	a1r		Control	Abdomen
C15	a1l		Control	Abdomen
C15	a2r		Control	Abdomen
C15	a2l		Control	Abdomen
C15	a3r		Control	Abdomen
C15	a3l		Control	Abdomen
C16	a1r		Control	Abdomen
C16	a1l		Control	Abdomen
C16	a2r		Control	Abdomen
C16	a2l		Control	Abdomen
C16	a3r		Control	Abdomen
C16	a3l		Control	Abdomen
T9	a1r	10	Test	Abdomen
T9	a1l	21	Test	Abdomen
T9	a2r	11	Test	Abdomen
T9	a2l	18	Test	Abdomen
T9	a3r		Test	Abdomen
T9	a3l		Test	Abdomen
T10	a1r	28	Test	Abdomen
T10	a1l	17	Test	Abdomen
T10	a2r	28	Test	Abdomen
T10	a2l	17	Test	Abdomen
T10	a3r	20	Test	Abdomen
T10	a3l	20	Test	Abdomen
T11	a1r	24	Test	Abdomen
T11	a1l	25	Test	Abdomen
T11	a2r	11	Test	Abdomen
T11	a2l	19	Test	Abdomen
T11	a3r	24	Test	Abdomen
T11	a3l	25	Test	Abdomen
T12	a1r	28	Test	Abdomen
T12	a1l	33	Test	Abdomen
T12	a2r	34	Test	Abdomen
T12	a2l	30	Test	Abdomen
T12	a3r	30	Test	Abdomen
T12	a3l	32	Test	Abdomen
T13	a1r	32	Test	Abdomen
T13	a1l	30	Test	Abdomen
T13	a2r	33	Test	Abdomen
T13	a2l	22	Test	Abdomen
T13	a3r	30	Test	Abdomen
T13	a3l	36	Test	Abdomen
T14	a1r	32	Test	Abdomen
T14	a1l	39	Test	Abdomen
T14	a2r	15	Test	Abdomen
T14	a2l	32	Test	Abdomen
T14	a3r	21	Test	Abdomen
T14	a3l	23	Test	Abdomen
T15	a1r	35	Test	Abdomen
T15	a1l	33	Test	Abdomen
T15	a2r	38	Test	Abdomen
T15	a2l	36	Test	Abdomen
T15	a3r	21	Test	Abdomen
T15	a3l	20	Test	Abdomen
T16	a1r	35	Test	Abdomen
T16	a1l	33	Test	Abdomen
T16	a2r	38	Test	Abdomen
T16	a2l	36	Test	Abdomen
T16	a3r	21	Test	Abdomen
T16	a3l	20	Test	Abdomen

### Sheet: Ap- Gsb Knockdown
EmbryoID	Hemilineage ID	CellCount	Genotype	Region
C1	t1r	8	Control	Thorax
C1	t1l	7	Control	Thorax
C1	t2r	7	Control	Thorax
C1	t2l	7	Control	Thorax
C1	t3r	7	Control	Thorax
C1	t3l	7	Control	Thorax
C2	t1r	7	Control	Thorax
C2	t1l	8	Control	Thorax
C2	t2r	7	Control	Thorax
C2	t2l	7	Control	Thorax
C2	t3r	7	Control	Thorax
C2	t3l	7	Control	Thorax
C3	t1r	7	Control	Thorax
C3	t1l	7	Control	Thorax
C3	t2r	7	Control	Thorax
C3	t2l	7	Control	Thorax
C3	t3r	7	Control	Thorax
C3	t3l	7	Control	Thorax
C4	t1r	6	Control	Thorax
C4	t1l	7	Control	Thorax
C4	t2r	7	Control	Thorax
C4	t2l	6	Control	Thorax
C4	t3r	7	Control	Thorax
C4	t3l	7	Control	Thorax
C5	t1r	7	Control	Thorax
C5	t1l	7	Control	Thorax
C5	t2r	6	Control	Thorax
C5	t2l	6	Control	Thorax
C5	t3r	7	Control	Thorax
C5	t3l	7	Control	Thorax
T1	t1r	4	Test	Thorax
T1	t1l	4	Test	Thorax
T1	t2r	3	Test	Thorax
T1	t2l	3	Test	Thorax
T1	t3r	3	Test	Thorax
T1	t3l	3	Test	Thorax
T2	t1r	4	Test	Thorax
T2	t1l	3	Test	Thorax
T2	t2r	3	Test	Thorax
T2	t2l	3	Test	Thorax
T2	t3r	3	Test	Thorax
T2	t3l	4	Test	Thorax
T3	t1r	3	Test	Thorax
T3	t1l	4	Test	Thorax
T3	t2r	4	Test	Thorax
T3	t2l	3	Test	Thorax
T3	t3r	3	Test	Thorax
T3	t3l	4	Test	Thorax
T4	t1r	3	Test	Thorax
T4	t1l	3	Test	Thorax
T4	t2r	7	Test	Thorax
T4	t2l	3	Test	Thorax
T4	t3r	3	Test	Thorax
T4	t3l	3	Test	Thorax
T5	t1r	7	Test	Thorax
T5	t1l	3	Test	Thorax
T5	t2r	3	Test	Thorax
T5	t2l	3	Test	Thorax
T5	t3r	4	Test	Thorax
T5	t3l	3	Test	Thorax

### Sheet: Eya- Gsb Knockdown
EmbryoID	Hemilineage ID	CellCount	Genotype	Region
C1	t1r	5	Control	Thorax
C1	t1l	6	Control	Thorax
C1	t2r	5	Control	Thorax
C1	t2l	5	Control	Thorax
C1	t3r	5	Control	Thorax
C1	t3l	5	Control	Thorax
C2	t1r	5	Control	Thorax
C2	t1l	6	Control	Thorax
C2	t2r	5	Control	Thorax
C2	t2l	5	Control	Thorax
C2	t3r	5	Control	Thorax
C2	t3l	5	Control	Thorax
C3	t1r	5	Control	Thorax
C3	t1l	5	Control	Thorax
C3	t2r	5	Control	Thorax
C3	t2l	5	Control	Thorax
C3	t3r	5	Control	Thorax
C3	t3l	5	Control	Thorax
C4	t1r	6	Control	Thorax
C4	t1l	6	Control	Thorax
C4	t2r	5	Control	Thorax
C4	t2l	5	Control	Thorax
C4	t3r	5	Control	Thorax
C4	t3l	5	Control	Thorax
C5	t1r	5	Control	Thorax
C5	t1l	6	Control	Thorax
C5	t2r	5	Control	Thorax
C5	t2l	5	Control	Thorax
C5	t3r	5	Control	Thorax
C5	t3l	5	Control	Thorax
C6	t1r	6	Control	Thorax
C6	t1l	6	Control	Thorax
C6	t2r	5	Control	Thorax
C6	t2l	5	Control	Thorax
C6	t3r	5	Control	Thorax
C6	t3l	5	Control	Thorax
C7	t1r	5	Control	Thorax
C7	t1l	5	Control	Thorax
C7	t2r	5	Control	Thorax
C7	t2l	5	Control	Thorax
C7	t3r	5	Control	Thorax
C7	t3l	5	Control	Thorax
C8	t1r	6	Control	Thorax
C8	t1l	6	Control	Thorax
C8	t2r	5	Control	Thorax
C8	t2l	5	Control	Thorax
C8	t3r	5	Control	Thorax
C8	t3l	5	Control	Thorax
C9	t1r	5	Control	Thorax
C9	t1l	6	Control	Thorax
C9	t2r	5	Control	Thorax
C9	t2l	5	Control	Thorax
C9	t3r	5	Control	Thorax
C9	t3l	5	Control	Thorax
C10	t1r	6	Control	Thorax
C10	t1l	6	Control	Thorax
C10	t2r	5	Control	Thorax
C10	t2l	5	Control	Thorax
C10	t3r	5	Control	Thorax
C10	t3l	5	Control	Thorax
T1	t1r	1	Test	Thorax
T1	t1l	1	Test	Thorax
T1	t2r	1	Test	Thorax
T1	t2l	1	Test	Thorax
T1	t3r	1	Test	Thorax
T1	t3l	1	Test	Thorax
T2	t1r	1	Test	Thorax
T2	t1l	1	Test	Thorax
T2	t2r	1	Test	Thorax
T2	t2l	1	Test	Thorax
T2	t3r	1	Test	Thorax
T2	t3l	1	Test	Thorax
T3	t1r	1	Test	Thorax
T3	t1l	1	Test	Thorax
T3	t2r	5	Test	Thorax
T3	t2l	1	Test	Thorax
T3	t3r	1	Test	Thorax
T3	t3l	1	Test	Thorax
T4	t1r	1	Test	Thorax
T4	t1l	1	Test	Thorax
T4	t2r	5	Test	Thorax
T4	t2l	1	Test	Thorax
T4	t3r	1	Test	Thorax
T4	t3l	1	Test	Thorax
T5	t1r	1	Test	Thorax
T5	t1l	1	Test	Thorax
T5	t2r	1	Test	Thorax
T5	t2l	5	Test	Thorax
T5	t3r	1	Test	Thorax
T5	t3l	1	Test	Thorax
T6	t1r	1	Test	Thorax
T6	t1l	1	Test	Thorax
T6	t2r	1	Test	Thorax
T6	t2l	1	Test	Thorax
T6	t3r	1	Test	Thorax
T6	t3l	1	Test	Thorax
T7	t1r	1	Test	Thorax
T7	t1l	1	Test	Thorax
T7	t2r	1	Test	Thorax
T7	t2l	1	Test	Thorax
T7	t3r	1	Test	Thorax
T7	t3l	5	Test	Thorax
T8	t1r	1	Test	Thorax
T8	t1l	1	Test	Thorax
T8	t2r	5	Test	Thorax
T8	t2l	1	Test	Thorax
T8	t3r	1	Test	Thorax
T8	t3l	1	Test	Thorax
T9	a1r	6	Test	Thorax
T9	a1l	1	Test	Thorax
T9	a2r	1	Test	Thorax
T9	a2l	1	Test	Thorax
T9	a3r	1	Test	Thorax
T9	a3l	1	Test	Thorax
T10	a1r	1	Test	Thorax
T10	a1l	1	Test	Thorax
T10	a2r	1	Test	Thorax
T10	a2l	1	Test	Thorax
T10	a3r	1	Test	Thorax
T10	a3l	5	Test	Thorax

### Sheet: R59E09 > GFP- Gsb Misexpression
EmbryoID	Hemilineage ID	CellCount	Genotype	Region
C1	t1r	18	Control	Thorax
C1	t1l	19	Control	Thorax
C1	t2r	18	Control	Thorax
C1	t2l	18	Control	Thorax
C1	t3r	21	Control	Thorax
C1	t3l	18	Control	Thorax
C2	t1r	16	Control	Thorax
C2	t1l	14	Control	Thorax
C2	t2r	19	Control	Thorax
C2	t2l	18	Control	Thorax
C2	t3r	21	Control	Thorax
C2	t3l	20	Control	Thorax
C3	t1r	16	Control	Thorax
C3	t1l	18	Control	Thorax
C3	t2r	19	Control	Thorax
C3	t2l	21	Control	Thorax
C3	t3r	20	Control	Thorax
C3	t3l	19	Control	Thorax
C4	t1r	16	Control	Thorax
C4	t1l	18	Control	Thorax
C4	t2r	19	Control	Thorax
C4	t2l	17	Control	Thorax
C4	t3r	18	Control	Thorax
C4	t3l	16	Control	Thorax
C5	t1r	20	Control	Thorax
C5	t1l	20	Control	Thorax
C5	t2r	18	Control	Thorax
C5	t2l	21	Control	Thorax
C5	t3r	19	Control	Thorax
C5	t3l	19	Control	Thorax
C6	t1r	21	Control	Thorax
C6	t1l	20	Control	Thorax
C6	t2r	20	Control	Thorax
C6	t2l	20	Control	Thorax
C6	t3r	21	Control	Thorax
C6	t3l	19	Control	Thorax
C7	t1r	21	Control	Thorax
C7	t1l	20	Control	Thorax
C7	t2r	15	Control	Thorax
C7	t2l	20	Control	Thorax
C7	t3r	20	Control	Thorax
C7	t3l	18	Control	Thorax
C8	t1r	16	Control	Thorax
C8	t1l	19	Control	Thorax
C8	t2r	20	Control	Thorax
C8	t2l	19	Control	Thorax
C8	t3r	21	Control	Thorax
C8	t3l	20	Control	Thorax
T1	t1r	16	Test	Thorax
T1	t1l	16	Test	Thorax
T1	t2r	21	Test	Thorax
T1	t2l	15	Test	Thorax
T1	t3r	20	Test	Thorax
T1	t3l	16	Test	Thorax
T2	t1r	19	Test	Thorax
T2	t1l	21	Test	Thorax
T2	t2r	20	Test	Thorax
T2	t2l	20	Test	Thorax
T2	t3r	24	Test	Thorax
T2	t3l	16	Test	Thorax
T3	t1r	19	Test	Thorax
T3	t1l	0	Test	Thorax
T3	t2r	10	Test	Thorax
T3	t2l	0	Test	Thorax
T3	t3r	16	Test	Thorax
T3	t3l	5	Test	Thorax
T4	t1r	19	Test	Thorax
T4	t1l	16	Test	Thorax
T4	t2r	0	Test	Thorax
T4	t2l	0	Test	Thorax
T4	t3r	20	Test	Thorax
T4	t3l	0	Test	Thorax
T5	t1r	16	Test	Thorax
T5	t1l	18	Test	Thorax
T5	t2r	20	Test	Thorax
T5	t2l	21	Test	Thorax
T5	t3r	25	Test	Thorax
T5	t3l	0	Test	Thorax
T6	t1r	16	Test	Thorax
T6	t1l	19	Test	Thorax
T6	t2r	20	Test	Thorax
T6	t2l	19	Test	Thorax
T6	t3r	21	Test	Thorax
T6	t3l	20	Test	Thorax
T7	t1r	20	Test	Thorax
T7	t1l	19	Test	Thorax
T7	t2r	15	Test	Thorax
T7	t2l	17	Test	Thorax
T7	t3r	10	Test	Thorax
T7	t3l	19	Test	Thorax
T8	t1r	8	Test	Thorax
T8	t1l	0	Test	Thorax
T8	t2r	19	Test	Thorax
T8	t2l	21	Test	Thorax
T8	t3r		Test	Thorax
T8	t3l		Test	Thorax
C1	a1r	21	Control	Abdomen
C1	a1l	20	Control	Abdomen
C1	a2r	19	Control	Abdomen
C1	a2l	21	Control	Abdomen
C1	a3r	19	Control	Abdomen
C1	a3l	18	Control	Abdomen
C2	a1r	21	Control	Abdomen
C2	a1l	19	Control	Abdomen
C2	a2r	18	Control	Abdomen
C2	a2l	21	Control	Abdomen
C2	a3r	20	Control	Abdomen
C2	a3l	16	Control	Abdomen
C3	a1r	19	Control	Abdomen
C3	a1l	18	Control	Abdomen
C3	a2r	20	Control	Abdomen
C3	a2l	18	Control	Abdomen
C3	a3r	21	Control	Abdomen
C3	a3l	18	Control	Abdomen
C4	a1r	15	Control	Abdomen
C4	a1l	19	Control	Abdomen
C4	a2r	18	Control	Abdomen
C4	a2l	18	Control	Abdomen
C4	a3r	16	Control	Abdomen
C4	a3l	22	Control	Abdomen
C5	a1r	14	Control	Abdomen
C5	a1l	18	Control	Abdomen
C5	a2r	18	Control	Abdomen
C5	a2l	19	Control	Abdomen
C5	a3r	24	Control	Abdomen
C5	a3l	17	Control	Abdomen
C6	a1r	18	Control	Abdomen
C6	a1l	19	Control	Abdomen
C6	a2r	18	Control	Abdomen
C6	a2l	19	Control	Abdomen
C6	a3r	15	Control	Abdomen
C6	a3l	20	Control	Abdomen
C7	a1r	21	Control	Abdomen
C7	a1l	22	Control	Abdomen
C7	a2r	21	Control	Abdomen
C7	a2l	20	Control	Abdomen
C7	a3r	20	Control	Abdomen
C7	a3l	17	Control	Abdomen
C8	a1r	19	Control	Abdomen
C8	a1l	21	Control	Abdomen
C8	a2r	21	Control	Abdomen
C8	a2l	20	Control	Abdomen
C8	a3r	21	Control	Abdomen
C8	a3l	20	Control	Abdomen
T1	a1r	21	Test	Abdomen
T1	a1l	19	Test	Abdomen
T1	a2r	15	Test	Abdomen
T1	a2l	15	Test	Abdomen
T1	a3r	19	Test	Abdomen
T1	a3l	0	Test	Abdomen
T2	a1r	19	Test	Abdomen
T2	a1l	0	Test	Abdomen
T2	a2r	0	Test	Abdomen
T2	a2l	0	Test	Abdomen
T2	a3r	19	Test	Abdomen
T2	a3l	16	Test	Abdomen
T3	a1r	0	Test	Abdomen
T3	a1l	6	Test	Abdomen
T3	a2r	5	Test	Abdomen
T3	a2l	8	Test	Abdomen
T3	a3r	15	Test	Abdomen
T3	a3l	10	Test	Abdomen
T4	a1r	21	Test	Abdomen
T4	a1l	20	Test	Abdomen
T4	a2r	0	Test	Abdomen
T4	a2l	0	Test	Abdomen
T4	a3r	21	Test	Abdomen
T4	a3l	25	Test	Abdomen
T5	a1r	0	Test	Abdomen
T5	a1l	0	Test	Abdomen
T5	a2r	16	Test	Abdomen
T5	a2l	20	Test	Abdomen
T5	a3r	26	Test	Abdomen
T5	a3l	16	Test	Abdomen
T6	a1r	19	Test	Abdomen
T6	a1l	21	Test	Abdomen
T6	a2r	21	Test	Abdomen
T6	a2l	20	Test	Abdomen
T6	a3r	21	Test	Abdomen
T6	a3l	20	Test	Abdomen
T7	a1r	21	Test	Abdomen
T7	a1l	16	Test	Abdomen
T7	a2r	0	Test	Abdomen
T7	a2l	0	Test	Abdomen
T7	a3r	0	Test	Abdomen
T7	a3l	0	Test	Abdomen
T8	a1r	0	Test	Abdomen
T8	a1l	0	Test	Abdomen
T8	a2r	19	Test	Abdomen
T8	a2l	0	Test	Abdomen
T8	a3r	0	Test	Abdomen
T8	a3l	0	Test	Abdomen

### Sheet: Ems- Gsb Misexpression
EmbryoID	Hemilineage ID	CellCount	Genotype	Region
C1	t1r	18	Control	Thorax
C1	t1l	17	Control	Thorax
C1	t2r	15	Control	Thorax
C1	t2l	14	Control	Thorax
C1	t3r	16	Control	Thorax
C1	t3l	15	Control	Thorax
C2	t1r	15	Control	Thorax
C2	t1l	16	Control	Thorax
C2	t2r	14	Control	Thorax
C2	t2l	15	Control	Thorax
C2	t3r	16	Control	Thorax
C2	t3l	17	Control	Thorax
C3	t1r	18	Control	Thorax
C3	t1l	16	Control	Thorax
C3	t2r	15	Control	Thorax
C3	t2l	18	Control	Thorax
C3	t3r	17	Control	Thorax
C3	t3l	15	Control	Thorax
C4	t1r	15	Control	Thorax
C4	t1l	16	Control	Thorax
C4	t2r	15	Control	Thorax
C4	t2l	18	Control	Thorax
C4	t3r	17	Control	Thorax
C4	t3l	16	Control	Thorax
C5	t1r	15	Control	Thorax
C5	t1l	16	Control	Thorax
C5	t2r	18	Control	Thorax
C5	t2l	16	Control	Thorax
C5	t3r	17	Control	Thorax
C5	t3l	15	Control	Thorax
C6	t1r	15	Control	Thorax
C6	t1l	16	Control	Thorax
C6	t2r	15	Control	Thorax
C6	t2l	18	Control	Thorax
C6	t3r	17	Control	Thorax
C6	t3l	16	Control	Thorax
C7	t1r	15	Control	Thorax
C7	t1l	16	Control	Thorax
C7	t2r	15	Control	Thorax
C7	t2l	17	Control	Thorax
C7	t3r	18	Control	Thorax
C7	t3l	16	Control	Thorax
C8	t1r	21	Control	Thorax
C8	t1l	20	Control	Thorax
C8	t2r	20	Control	Thorax
C8	t2l	21	Control	Thorax
C8	t3r	21	Control	Thorax
C8	t3l	20	Control	Thorax
C9	t1r	17	Control	Thorax
C9	t1l	22	Control	Thorax
C9	t2r	21	Control	Thorax
C9	t2l	19	Control	Thorax
C9	t3r	21	Control	Thorax
C9	t3l	18	Control	Thorax
C10	t1r	21	Control	Thorax
C10	t1l	21	Control	Thorax
C10	t2r	21	Control	Thorax
C10	t2l	21	Control	Thorax
C10	t3r	21	Control	Thorax
C10	t3l	21	Control	Thorax
C11	t1r	21	Control	Thorax
C11	t1l	20	Control	Thorax
C11	t2r	20	Control	Thorax
C11	t2l	21	Control	Thorax
C11	t3r	21	Control	Thorax
C11	t3l	20	Control	Thorax
C12	t1r	21	Control	Thorax
C12	t1l	21	Control	Thorax
C12	t2r	21	Control	Thorax
C12	t2l	21	Control	Thorax
C12	t3r	21	Control	Thorax
C12	t3l	21	Control	Thorax
C13	t1r	21	Control	Thorax
C13	t1l	21	Control	Thorax
C13	t2r	20	Control	Thorax
C13	t2l	20	Control	Thorax
C13	t3r	21	Control	Thorax
C13	t3l	20	Control	Thorax
C14	t1r	21	Control	Thorax
C14	t1l	21	Control	Thorax
C14	t2r	21	Control	Thorax
C14	t2l	21	Control	Thorax
C14	t3r	21	Control	Thorax
C14	t3l	21	Control	Thorax
C15	t1r	21	Control	Thorax
C15	t1l	20	Control	Thorax
C15	t2r	20	Control	Thorax
C15	t2l	21	Control	Thorax
C15	t3r	21	Control	Thorax
C15	t3l	20	Control	Thorax
T1	t1r	19	Test	Thorax
T1	t1l	8	Test	Thorax
T1	t2r	23	Test	Thorax
T1	t2l	20	Test	Thorax
T1	t3r	21	Test	Thorax
T1	t3l	19	Test	Thorax
T2	t1r	18	Test	Thorax
T2	t1l	19	Test	Thorax
T2	t2r	14	Test	Thorax
T2	t2l	16	Test	Thorax
T2	t3r	9	Test	Thorax
T2	t3l	10	Test	Thorax
T3	t1r	10	Test	Thorax
T3	t1l	15	Test	Thorax
T3	t2r	5	Test	Thorax
T3	t2l	19	Test	Thorax
T3	t3r	16	Test	Thorax
T3	t3l	20	Test	Thorax
T4	t1r	20	Test	Thorax
T4	t1l	21	Test	Thorax
T4	t2r	10	Test	Thorax
T4	t2l	17	Test	Thorax
T4	t3r	5	Test	Thorax
T4	t3l	2	Test	Thorax
T5	t1r	10	Test	Thorax
T5	t1l	17	Test	Thorax
T5	t2r	9	Test	Thorax
T5	t2l	15	Test	Thorax
T5	t3r	10	Test	Thorax
T5	t3l	8	Test	Thorax
T6	t1r	10	Test	Thorax
T6	t1l	16	Test	Thorax
T6	t2r	14	Test	Thorax
T6	t2l	15	Test	Thorax
T6	t3r	10	Test	Thorax
T6	t3l	13	Test	Thorax
T7	t1r	15	Test	Thorax
T7	t1l	20	Test	Thorax
T7	t2r	7	Test	Thorax
T7	t2l	14	Test	Thorax
T7	t3r	6	Test	Thorax
T7	t3l	15	Test	Thorax
T8	t1r	18	Test	Thorax
T8	t1l	19	Test	Thorax
T8	t2r	21	Test	Thorax
T8	t2l	19	Test	Thorax
T8	t3r	18	Test	Thorax
T8	t3l	18	Test	Thorax
T9	t1r	19	Test	Thorax
T9	t1l	18	Test	Thorax
T9	t2r	19	Test	Thorax
T9	t2l	18	Test	Thorax
T9	t3r	21	Test	Thorax
T9	t3l	15	Test	Thorax
T10	t1r	16	Test	Thorax
T10	t1l	16	Test	Thorax
T10	t2r	15	Test	Thorax
T10	t2l	17	Test	Thorax
T10	t3r	19	Test	Thorax
T10	t3l	16	Test	Thorax
T11	t1r	19	Test	Thorax
T11	t1l	19	Test	Thorax
T11	t2r	20	Test	Thorax
T11	t2l	19	Test	Thorax
T11	t3r	18	Test	Thorax
T11	t3l	19	Test	Thorax
T12	t1r	19	Test	Thorax
T12	t1l	18	Test	Thorax
T12	t2r	21	Test	Thorax
T12	t2l	12	Test	Thorax
T12	t3r	17	Test	Thorax
T12	t3l	12	Test	Thorax
T13	t1r	19	Test	Thorax
T13	t1l	21	Test	Thorax
T13	t2r	17	Test	Thorax
T13	t2l	16	Test	Thorax
T13	t3r	12	Test	Thorax
T13	t3l	12	Test	Thorax
T14	t1r	17	Test	Thorax
T14	t1l	16	Test	Thorax
T14	t2r	17	Test	Thorax
T14	t2l	18	Test	Thorax
T14	t3r	21	Test	Thorax
T14	t3l	15	Test	Thorax
T15	t1r	21	Test	Thorax
T15	t1l	20	Test	Thorax
T15	t2r	21	Test	Thorax
T15	t2l	0	Test	Thorax
T15	t3r	19	Test	Thorax
T15	t3l	12	Test	Thorax
C1	a1r	15	Control	Abdomen
C1	a1l	11	Control	Abdomen
C1	a2r	10	Control	Abdomen
C1	a2l	11	Control	Abdomen
C1	a3r	12	Control	Abdomen
C1	a3l	11	Control	Abdomen
C2	a1r	13	Control	Abdomen
C2	a1l	13	Control	Abdomen
C2	a2r	13	Control	Abdomen
C2	a2l	14	Control	Abdomen
C2	a3r	13	Control	Abdomen
C2	a3l	13	Control	Abdomen
C3	a1r	13	Control	Abdomen
C3	a1l	13	Control	Abdomen
C3	a2r	14	Control	Abdomen
C3	a2l	15	Control	Abdomen
C3	a3r	13	Control	Abdomen
C3	a3l	14	Control	Abdomen
C4	a1r	12	Control	Abdomen
C4	a1l	10	Control	Abdomen
C4	a2r	13	Control	Abdomen
C4	a2l	15	Control	Abdomen
C4	a3r	14	Control	Abdomen
C4	a3l	15	Control	Abdomen
C5	a1r	13	Control	Abdomen
C5	a1l	13	Control	Abdomen
C5	a2r	13	Control	Abdomen
C5	a2l	14	Control	Abdomen
C5	a3r	13	Control	Abdomen
C5	a3l	13	Control	Abdomen
C6	a1r	14	Control	Abdomen
C6	a1l	16	Control	Abdomen
C6	a2r	15	Control	Abdomen
C6	a2l	13	Control	Abdomen
C6	a3r	10	Control	Abdomen
C6	a3l	14	Control	Abdomen
C7	a1r	10	Control	Abdomen
C7	a1l	13	Control	Abdomen
C7	a2r	14	Control	Abdomen
C7	a2l	14	Control	Abdomen
C7	a3r	16	Control	Abdomen
C7	a3l	15	Control	Abdomen
C8	a1r	13	Control	Abdomen
C8	a1l	13	Control	Abdomen
C8	a2r	13	Control	Abdomen
C8	a2l	14	Control	Abdomen
C8	a3r	13	Control	Abdomen
C8	a3l	13	Control	Abdomen
C9	a1r	13	Control	Abdomen
C9	a1l	15	Control	Abdomen
C9	a2r	13	Control	Abdomen
C9	a2l	13	Control	Abdomen
C9	a3r	13	Control	Abdomen
C9	a3l	12	Control	Abdomen
C10	a1r	14	Control	Abdomen
C10	a1l	9	Control	Abdomen
C10	a2r	13	Control	Abdomen
C10	a2l	13	Control	Abdomen
C10	a3r	13	Control	Abdomen
C10	a3l	10	Control	Abdomen
C11	a1r	13	Control	Abdomen
C11	a1l	13	Control	Abdomen
C11	a2r	13	Control	Abdomen
C11	a2l	14	Control	Abdomen
C11	a3r	13	Control	Abdomen
C11	a3l	13	Control	Abdomen
C12	a1r	14	Control	Abdomen
C12	a1l	14	Control	Abdomen
C12	a2r	13	Control	Abdomen
C12	a2l	13	Control	Abdomen
C12	a3r	13	Control	Abdomen
C12	a3l	14	Control	Abdomen
C13	a1r	13	Control	Abdomen
C13	a1l	13	Control	Abdomen
C13	a2r	14	Control	Abdomen
C13	a2l	15	Control	Abdomen
C13	a3r	13	Control	Abdomen
C13	a3l	14	Control	Abdomen
C14	a1r	14	Control	Abdomen
C14	a1l	9	Control	Abdomen
C14	a2r	13	Control	Abdomen
C14	a2l	13	Control	Abdomen
C14	a3r	13	Control	Abdomen
C14	a3l	12	Control	Abdomen
C15	a1r	13	Control	Abdomen
C15	a1l	13	Control	Abdomen
C15	a2r	13	Control	Abdomen
C15	a2l	14	Control	Abdomen
C15	a3r	13	Control	Abdomen
C15	a3l	13	Control	Abdomen
T1	a1r	12	Test	Abdomen
T1	a1l	0	Test	Abdomen
T1	a2r	3	Test	Abdomen
T1	a2l	11	Test	Abdomen
T1	a3r	5	Test	Abdomen
T1	a3l	2	Test	Abdomen
T2	a1r	0	Test	Abdomen
T2	a1l	5	Test	Abdomen
T2	a2r	3	Test	Abdomen
T2	a2l	0	Test	Abdomen
T2	a3r	0	Test	Abdomen
T2	a3l	0	Test	Abdomen
T3	a1r	5	Test	Abdomen
T3	a1l	2	Test	Abdomen
T3	a2r	4	Test	Abdomen
T3	a2l	9	Test	Abdomen
T3	a3r	4	Test	Abdomen
T3	a3l	11	Test	Abdomen
T4	a1r	2	Test	Abdomen
T4	a1l	2	Test	Abdomen
T4	a2r	0	Test	Abdomen
T4	a2l	4	Test	Abdomen
T4	a3r	9	Test	Abdomen
T4	a3l	8	Test	Abdomen
T5	a1r	5	Test	Abdomen
T5	a1l	6	Test	Abdomen
T5	a2r	4	Test	Abdomen
T5	a2l	6	Test	Abdomen
T5	a3r	8	Test	Abdomen
T5	a3l	6	Test	Abdomen
T6	a1r	13	Test	Abdomen
T6	a1l	15	Test	Abdomen
T6	a2r	13	Test	Abdomen
T6	a2l	6	Test	Abdomen
T6	a3r	10	Test	Abdomen
T6	a3l	15	Test	Abdomen
T7	a1r	5	Test	Abdomen
T7	a1l	6	Test	Abdomen
T7	a2r	4	Test	Abdomen
T7	a2l	10	Test	Abdomen
T7	a3r	0	Test	Abdomen
T7	a3l	7	Test	Abdomen
T8	a1r	9	Test	Abdomen
T8	a1l	11	Test	Abdomen
T8	a2r	5	Test	Abdomen
T8	a2l	12	Test	Abdomen
T8	a3r	5	Test	Abdomen
T8	a3l	12	Test	Abdomen
T9	a1r	10	Test	Abdomen
T9	a1l	9	Test	Abdomen
T9	a2r	12	Test	Abdomen
T9	a2l	10	Test	Abdomen
T9	a3r	14	Test	Abdomen
T9	a3l	5	Test	Abdomen
T10	a1r	5	Test	Abdomen
T10	a1l	5	Test	Abdomen
T10	a2r	6	Test	Abdomen
T10	a2l	8	Test	Abdomen
T10	a3r	7	Test	Abdomen
T10	a3l	8	Test	Abdomen
T11	a1r	10	Test	Abdomen
T11	a1l	12	Test	Abdomen
T11	a2r	14	Test	Abdomen
T11	a2l	9	Test	Abdomen
T11	a3r	12	Test	Abdomen
T11	a3l	9	Test	Abdomen
T12	a1r	9	Test	Abdomen
T12	a1l	5	Test	Abdomen
T12	a2r	12	Test	Abdomen
T12	a2l	10	Test	Abdomen
T12	a3r	7	Test	Abdomen
T12	a3l	5	Test	Abdomen
T13	a1r	5	Test	Abdomen
T13	a1l	10	Test	Abdomen
T13	a2r	5	Test	Abdomen
T13	a2l	9	Test	Abdomen
T13	a3r	12	Test	Abdomen
T13	a3l	5	Test	Abdomen
T14	a1r	5	Test	Abdomen
T14	a1l	5	Test	Abdomen
T14	a2r	5	Test	Abdomen
T14	a2l	8	Test	Abdomen
T14	a3r	5	Test	Abdomen
T14	a3l	9	Test	Abdomen
T15	a1r	10	Test	Abdomen
T15	a1l	5	Test	Abdomen
T15	a2r	9	Test	Abdomen
T15	a2l	9	Test	Abdomen
T15	a3r	6	Test	Abdomen
T15	a3l	0	Test	Abdomen

### Sheet: Lbe > GFP- Gsb Misexpression
EmbryoID	Hemilineage ID	CellCount	Genotype	Region
C1	t1r	9	Control	Thorax
C1	t1l	10	Control	Thorax
C1	t2r	9	Control	Thorax
C1	t2l	9	Control	Thorax
C1	t3r	9	Control	Thorax
C1	t3l	9	Control	Thorax
C2	t1r	15	Control	Thorax
C2	t1l	18	Control	Thorax
C2	t2r	16	Control	Thorax
C2	t2l	16	Control	Thorax
C2	t3r	20	Control	Thorax
C2	t3l	18	Control	Thorax
C3	t1r	15	Control	Thorax
C3	t1l	14	Control	Thorax
C3	t2r	14	Control	Thorax
C3	t2l	14	Control	Thorax
C3	t3r	15	Control	Thorax
C3	t3l	14	Control	Thorax
C4	t1r	15	Control	Thorax
C4	t1l	15	Control	Thorax
C4	t2r	15	Control	Thorax
C4	t2l	16	Control	Thorax
C4	t3r	15	Control	Thorax
C4	t3l	17	Control	Thorax
C5	t1r	12	Control	Thorax
C5	t1l	14	Control	Thorax
C5	t2r	13	Control	Thorax
C5	t2l	10	Control	Thorax
C5	t3r	15	Control	Thorax
C5	t3l	14	Control	Thorax
C6	t1r	15	Control	Thorax
C6	t1l	15	Control	Thorax
C6	t2r	13	Control	Thorax
C6	t2l	14	Control	Thorax
C6	t3r	15	Control	Thorax
C6	t3l	16	Control	Thorax
C7	t1r	13	Control	Thorax
C7	t1l	10	Control	Thorax
C7	t2r	15	Control	Thorax
C7	t2l	14	Control	Thorax
C7	t3r	13	Control	Thorax
C7	t3l	13	Control	Thorax
T1	t1r	15	Test	Thorax
T1	t1l	22	Test	Thorax
T1	t2r	28	Test	Thorax
T1	t2l	17	Test	Thorax
T1	t3r	14	Test	Thorax
T1	t3l	18	Test	Thorax
T2	t1r	23	Test	Thorax
T2	t1l	29	Test	Thorax
T2	t2r	22	Test	Thorax
T2	t2l	34	Test	Thorax
T2	t3r	27	Test	Thorax
T2	t3l	37	Test	Thorax
T3	t1r	16	Test	Thorax
T3	t1l	15	Test	Thorax
T3	t2r	23	Test	Thorax
T3	t2l	16	Test	Thorax
T3	t3r	24	Test	Thorax
T3	t3l	15	Test	Thorax
T4	t1r	30	Test	Thorax
T4	t1l	29	Test	Thorax
T4	t2r	35	Test	Thorax
T4	t2l	30	Test	Thorax
T4	t3r	28	Test	Thorax
T4	t3l	27	Test	Thorax
T5	t1r	15	Test	Thorax
T5	t1l	14	Test	Thorax
T5	t2r	16	Test	Thorax
T5	t2l	15	Test	Thorax
T5	t3r	15	Test	Thorax
T5	t3l	14	Test	Thorax
T6	t1r	15	Test	Thorax
T6	t1l	15	Test	Thorax
T6	t2r	17	Test	Thorax
T6	t2l	16	Test	Thorax
T6	t3r	20	Test	Thorax
T6	t3l	15	Test	Thorax
T7	t1r	16	Test	Thorax
T7	t1l	33	Test	Thorax
T7	t2r	16	Test	Thorax
T7	t2l	20	Test	Thorax
T7	t3r	15	Test	Thorax
T7	t3l	15	Test	Thorax
C1	a1r	4	Control	Abdomen
C1	a1l	5	Control	Abdomen
C1	a2r	3	Control	Abdomen
C1	a2l	3	Control	Abdomen
C1	a3r	4	Control	Abdomen
C1	a3l	4	Control	Abdomen
C2	a1r	6	Control	Abdomen
C2	a1l	4	Control	Abdomen
C2	a2r	3	Control	Abdomen
C2	a2l	2	Control	Abdomen
C2	a3r	2	Control	Abdomen
C2	a3l	2	Control	Abdomen
C3	a1r	3	Control	Abdomen
C3	a1l	4	Control	Abdomen
C3	a2r	3	Control	Abdomen
C3	a2l	4	Control	Abdomen
C3	a3r	3	Control	Abdomen
C3	a3l	3	Control	Abdomen
C4	a1r	4	Control	Abdomen
C4	a1l	4	Control	Abdomen
C4	a2r	3	Control	Abdomen
C4	a2l	4	Control	Abdomen
C4	a3r	4	Control	Abdomen
C4	a3l	3	Control	Abdomen
C5	a1r	4	Control	Abdomen
C5	a1l	4	Control	Abdomen
C5	a2r	4	Control	Abdomen
C5	a2l	4	Control	Abdomen
C5	a3r	3	Control	Abdomen
C5	a3l	4	Control	Abdomen
C6	a1r	5	Control	Abdomen
C6	a1l	6	Control	Abdomen
C6	a2r	5	Control	Abdomen
C6	a2l	9	Control	Abdomen
C6	a3r	4	Control	Abdomen
C6	a3l	5	Control	Abdomen
C7	a1r	4	Control	Abdomen
C7	a1l	6	Control	Abdomen
C7	a2r	4	Control	Abdomen
C7	a2l	5	Control	Abdomen
C7	a3r	4	Control	Abdomen
C7	a3l	4	Control	Abdomen
C8	a3l		Control	Abdomen
T1	a1r	4	Test	Abdomen
T1	a1l	3	Test	Abdomen
T1	a2r	4	Test	Abdomen
T1	a2l	3	Test	Abdomen
T1	a3r	3	Test	Abdomen
T1	a3l	3	Test	Abdomen
T2	a1r	4	Test	Abdomen
T2	a1l	4	Test	Abdomen
T2	a2r	17	Test	Abdomen
T2	a2l	6	Test	Abdomen
T2	a3r	19	Test	Abdomen
T2	a3l	10	Test	Abdomen
T3	a1r	20	Test	Abdomen
T3	a1l	10	Test	Abdomen
T3	a2r	10	Test	Abdomen
T3	a2l	8	Test	Abdomen
T3	a3r	5	Test	Abdomen
T3	a3l	10	Test	Abdomen
T4	a1r	30	Test	Abdomen
T4	a1l	25	Test	Abdomen
T4	a2r	20	Test	Abdomen
T4	a2l	19	Test	Abdomen
T4	a3r	4	Test	Abdomen
T4	a3l	15	Test	Abdomen
T5	a1r	8	Test	Abdomen
T5	a1l	4	Test	Abdomen
T5	a2r	6	Test	Abdomen
T5	a2l	10	Test	Abdomen
T5	a3r	4	Test	Abdomen
T5	a3l	3	Test	Abdomen
T6	a1r	6	Test	Abdomen
T6	a1l	10	Test	Abdomen
T6	a2r	14	Test	Abdomen
T6	a2l	12	Test	Abdomen
T6	a3r	4	Test	Abdomen
T6	a3l	6	Test	Abdomen
T7	a1r	4	Test	Abdomen
T7	a1l	10	Test	Abdomen
T7	a2r	25	Test	Abdomen
T7	a2l	10	Test	Abdomen
T7	a3r	10	Test	Abdomen
T7	a3l	6	Test	Abdomen

### Sheet: Ap- Gsb Misexpression
EmbryoID	Hemilineage ID	CellCount	Genotype	Region
C1	t1r	5	Control	Thorax
C1	t1l	4	Control	Thorax
C1	t2r	4	Control	Thorax
C1	t2l	4	Control	Thorax
C1	t3r	4	Control	Thorax
C1	t3l	4	Control	Thorax
C2	t1r	5	Control	Thorax
C2	t1l	4	Control	Thorax
C2	t2r	4	Control	Thorax
C2	t2l	4	Control	Thorax
C2	t3r	4	Control	Thorax
C2	t3l	4	Control	Thorax
C3	t1r	5	Control	Thorax
C3	t1l	5	Control	Thorax
C3	t2r	4	Control	Thorax
C3	t2l	4	Control	Thorax
C3	t3r	4	Control	Thorax
C3	t3l	4	Control	Thorax
C4	t1r	5	Control	Thorax
C4	t1l	5	Control	Thorax
C4	t2r	4	Control	Thorax
C4	t2l	4	Control	Thorax
C4	t3r	4	Control	Thorax
C4	t3l	4	Control	Thorax
C5	t1r	5	Control	Thorax
C5	t1l	5	Control	Thorax
C5	t2r	4	Control	Thorax
C5	t2l	4	Control	Thorax
C5	t3r	4	Control	Thorax
C5	t3l	4	Control	Thorax
C6	t1r	5	Control	Thorax
C6	t1l	5	Control	Thorax
C6	t2r	4	Control	Thorax
C6	t2l	4	Control	Thorax
C6	t3r	4	Control	Thorax
C6	t3l	4	Control	Thorax
C7	t1r	5	Control	Thorax
C7	t1l	5	Control	Thorax
C7	t2r	4	Control	Thorax
C7	t2l	4	Control	Thorax
C7	t3r	4	Control	Thorax
C7	t3l	5	Control	Thorax
C8	t1r	5	Control	Thorax
C8	t1l	5	Control	Thorax
C8	t2r	4	Control	Thorax
C8	t2l	4	Control	Thorax
C8	t3r	4	Control	Thorax
C8	t3l	4	Control	Thorax
C9	t1r	5	Control	Thorax
C9	t1l	5	Control	Thorax
C9	t2r	4	Control	Thorax
C9	t2l	4	Control	Thorax
C9	t3r	4	Control	Thorax
C9	t3l	4	Control	Thorax
C10	t1r	5	Control	Thorax
C10	t1l	5	Control	Thorax
C10	t2r	4	Control	Thorax
C10	t2l	4	Control	Thorax
C10	t3r	4	Control	Thorax
C10	t3l	4	Control	Thorax
C11	t1r	5	Control	Thorax
C11	t1l	5	Control	Thorax
C11	t2r	4	Control	Thorax
C11	t2l	4	Control	Thorax
C11	t3r	4	Control	Thorax
C11	t3l	4	Control	Thorax
C12	t1r	5	Control	Thorax
C12	t1l	5	Control	Thorax
C12	t2r	4	Control	Thorax
C12	t2l	4	Control	Thorax
C12	t3r	4	Control	Thorax
C12	t3l	4	Control	Thorax
C13	t1r	4	Control	Thorax
C13	t1l	5	Control	Thorax
C13	t2r	4	Control	Thorax
C13	t2l	4	Control	Thorax
C13	t3r	4	Control	Thorax
C13	t3l	4	Control	Thorax
C14	t1r	5	Control	Thorax
C14	t1l	5	Control	Thorax
C14	t2r	4	Control	Thorax
C14	t2l	4	Control	Thorax
C14	t3r	4	Control	Thorax
C14	t3l	4	Control	Thorax
C15	t1r	5	Control	Thorax
C15	t1l	5	Control	Thorax
C15	t2r	4	Control	Thorax
C15	t2l	4	Control	Thorax
C15	t3r	4	Control	Thorax
C15	t3l	4	Control	Thorax
C16	t1r	5	Control	Thorax
C16	t1l	5	Control	Thorax
C16	t2r	4	Control	Thorax
C16	t2l	4	Control	Thorax
C16	t3r	4	Control	Thorax
C16	t3l	4	Control	Thorax
C17	t1r	5	Control	Thorax
C17	t1l	5	Control	Thorax
C17	t2r	4	Control	Thorax
C17	t2l	4	Control	Thorax
C17	t3r	4	Control	Thorax
C17	t3l	4	Control	Thorax
T1	t1r	5	Test	Thorax
T1	t1l	5	Test	Thorax
T1	t2r	4	Test	Thorax
T1	t2l	4	Test	Thorax
T1	t3r	4	Test	Thorax
T1	t3l	4	Test	Thorax
T2	t1r	9	Test	Thorax
T2	t1l	4	Test	Thorax
T2	t2r	4	Test	Thorax
T2	t2l	4	Test	Thorax
T2	t3r	5	Test	Thorax
T2	t3l	4	Test	Thorax
T3	t1r	6	Test	Thorax
T3	t1l	5	Test	Thorax
T3	t2r	4	Test	Thorax
T3	t2l	4	Test	Thorax
T3	t3r	4	Test	Thorax
T3	t3l	4	Test	Thorax
T4	t1r	5	Test	Thorax
T4	t1l	5	Test	Thorax
T4	t2r	4	Test	Thorax
T4	t2l	4	Test	Thorax
T4	t3r	9	Test	Thorax
T4	t3l	4	Test	Thorax
T5	t1r	6	Test	Thorax
T5	t1l	5	Test	Thorax
T5	t2r	5	Test	Thorax
T5	t2l	4	Test	Thorax
T5	t3r	7	Test	Thorax
T5	t3l	4	Test	Thorax
T6	t1r	5	Test	Thorax
T6	t1l	5	Test	Thorax
T6	t2r	4	Test	Thorax
T6	t2l	4	Test	Thorax
T6	t3r	5	Test	Thorax
T6	t3l	5	Test	Thorax
T7	t1r	7	Test	Thorax
T7	t1l	5	Test	Thorax
T7	t2r	7	Test	Thorax
T7	t2l	4	Test	Thorax
T7	t3r	8	Test	Thorax
T7	t3l	5	Test	Thorax
T8	t1r	5	Test	Thorax
T8	t1l	5	Test	Thorax
T8	t2r	4	Test	Thorax
T8	t2l	4	Test	Thorax
T8	t3r	4	Test	Thorax
T8	t3l	4	Test	Thorax
T9	t1r	5	Test	Thorax
T9	t1l	5	Test	Thorax
T9	t2r	4	Test	Thorax
T9	t2l	4	Test	Thorax
T9	t3r	8	Test	Thorax
T9	t3l	8	Test	Thorax
T10	t1r	5	Test	Thorax
T10	t1l	5	Test	Thorax
T10	t2r	4	Test	Thorax
T10	t2l	4	Test	Thorax
T10	t3r	4	Test	Thorax
T10	t3l	4	Test	Thorax
T11	t1r	5	Test	Thorax
T11	t1l	11	Test	Thorax
T11	t2r	4	Test	Thorax
T11	t2l	4	Test	Thorax
T11	t3r	4	Test	Thorax
T11	t3l	4	Test	Thorax
T12	t1r	5	Test	Thorax
T12	t1l	5	Test	Thorax
T12	t2r	4	Test	Thorax
T12	t2l	4	Test	Thorax
T12	t3r	8	Test	Thorax
T12	t3l	4	Test	Thorax
T13	t1r	5	Test	Thorax
T13	t1l	5	Test	Thorax
T13	t2r	4	Test	Thorax
T13	t2l	4	Test	Thorax
T13	t3r	4	Test	Thorax
T13	t3l	4	Test	Thorax
T14	t1r	5	Test	Thorax
T14	t1l	5	Test	Thorax
T14	t2r	4	Test	Thorax
T14	t2l	8	Test	Thorax
T14	t3r	9	Test	Thorax
T14	t3l	9	Test	Thorax
T15	t1r	5	Test	Thorax
T15	t1l	5	Test	Thorax
T15	t2r	4	Test	Thorax
T15	t2l	4	Test	Thorax
T15	t3r	4	Test	Thorax
T15	t3l	4	Test	Thorax
T16	t1r	5	Test	Thorax
T16	t1l	5	Test	Thorax
T16	t2r	4	Test	Thorax
T16	t2l	4	Test	Thorax
T16	t3r	8	Test	Thorax
T16	t3l	4	Test	Thorax
T17	t1r	5	Test	Thorax
T17	t1l	5	Test	Thorax
T17	t2r	4	Test	Thorax
T17	t2l	4	Test	Thorax
T17	t3r	4	Test	Thorax
T17	t3l	4	Test	Thorax
C18	a1r	0	Control	Abdomen
C18	a1l	0	Control	Abdomen
C18	a2r	0	Control	Abdomen
C18	a2l	0	Control	Abdomen
C18	a3r	0	Control	Abdomen
C18	a3l	0	Control	Abdomen
C19	a1r	0	Control	Abdomen
C19	a1l	0	Control	Abdomen
C19	a2r	0	Control	Abdomen
C19	a2l	0	Control	Abdomen
C19	a3r	0	Control	Abdomen
C19	a3l	0	Control	Abdomen
C20	a1r	0	Control	Abdomen
C20	a1l	0	Control	Abdomen
C20	a2r	0	Control	Abdomen
C20	a2l	0	Control	Abdomen
C20	a3r	0	Control	Abdomen
C20	a3l	0	Control	Abdomen
C21	a1r	0	Control	Abdomen
C21	a1l	0	Control	Abdomen
C21	a2r	0	Control	Abdomen
C21	a2l	0	Control	Abdomen
C21	a3r	0	Control	Abdomen
C21	a3l	0	Control	Abdomen
C22	a1r	0	Control	Abdomen
C22	a1l	0	Control	Abdomen
C22	a2r	0	Control	Abdomen
C22	a2l	0	Control	Abdomen
C22	a3r	0	Control	Abdomen
C22	a3l	0	Control	Abdomen
C23	a1r	0	Control	Abdomen
C23	a1l	0	Control	Abdomen
C23	a2r	0	Control	Abdomen
C23	a2l	0	Control	Abdomen
C23	a3r	0	Control	Abdomen
C23	a3l	0	Control	Abdomen
C24	a1r	0	Control	Abdomen
C24	a1l	0	Control	Abdomen
C24	a2r	0	Control	Abdomen
C24	a2l	0	Control	Abdomen
C24	a3r	0	Control	Abdomen
C24	a3l	0	Control	Abdomen
C25	a1r	0	Control	Abdomen
C25	a1l	0	Control	Abdomen
C25	a2r	0	Control	Abdomen
C25	a2l	0	Control	Abdomen
C25	a3r	0	Control	Abdomen
C25	a3l	0	Control	Abdomen
C26	a1r	0	Control	Abdomen
C26	a1l	0	Control	Abdomen
C26	a2r	0	Control	Abdomen
C26	a2l	0	Control	Abdomen
C26	a3r	0	Control	Abdomen
C26	a3l	0	Control	Abdomen
C27	a1r	0	Control	Abdomen
C27	a1l	0	Control	Abdomen
C27	a2r	0	Control	Abdomen
C27	a2l	0	Control	Abdomen
C27	a3r	0	Control	Abdomen
C27	a3l	0	Control	Abdomen
C28	a1r	0	Control	Abdomen
C28	a1l	0	Control	Abdomen
C28	a2r	0	Control	Abdomen
C28	a2l	0	Control	Abdomen
C28	a3r	0	Control	Abdomen
C28	a3l	0	Control	Abdomen
C29	a1r	0	Control	Abdomen
C29	a1l	0	Control	Abdomen
C29	a2r	0	Control	Abdomen
C29	a2l	0	Control	Abdomen
C29	a3r	0	Control	Abdomen
C29	a3l	0	Control	Abdomen
C30	a1r	0	Control	Abdomen
C30	a1l	0	Control	Abdomen
C30	a2r	0	Control	Abdomen
C30	a2l	0	Control	Abdomen
C30	a3r	0	Control	Abdomen
C30	a3l	0	Control	Abdomen
C31	a1r	0	Control	Abdomen
C31	a1l	0	Control	Abdomen
C31	a2r	0	Control	Abdomen
C31	a2l	0	Control	Abdomen
C31	a3r	0	Control	Abdomen
C31	a3l	0	Control	Abdomen
C32	a1r	0	Control	Abdomen
C32	a1l	0	Control	Abdomen
C32	a2r	0	Control	Abdomen
C32	a2l	0	Control	Abdomen
C32	a3r	0	Control	Abdomen
C32	a3l	0	Control	Abdomen
C33	a1r	0	Control	Abdomen
C33	a1l	0	Control	Abdomen
C33	a2r	0	Control	Abdomen
C33	a2l	0	Control	Abdomen
C33	a3r	0	Control	Abdomen
C33	a3l	0	Control	Abdomen
C34	a1r	0	Control	Abdomen
C34	a1l	0	Control	Abdomen
C34	a2r	0	Control	Abdomen
C34	a2l	0	Control	Abdomen
C34	a3r	0	Control	Abdomen
C34	a3l	0	Control	Abdomen
T18	a1r	0	Test	Abdomen
T18	a1l	0	Test	Abdomen
T18	a2r	0	Test	Abdomen
T18	a2l	0	Test	Abdomen
T18	a3r	0	Test	Abdomen
T18	a3l	0	Test	Abdomen
T19	a1r	4	Test	Abdomen
T19	a1l	0	Test	Abdomen
T19	a2r	0	Test	Abdomen
T19	a2l	0	Test	Abdomen
T19	a3r	5	Test	Abdomen
T19	a3l	5	Test	Abdomen
T20	a1r	0	Test	Abdomen
T20	a1l	0	Test	Abdomen
T20	a2r	0	Test	Abdomen
T20	a2l	0	Test	Abdomen
T20	a3r	1	Test	Abdomen
T20	a3l	0	Test	Abdomen
T21	a1r	0	Test	Abdomen
T21	a1l	0	Test	Abdomen
T21	a2r	3	Test	Abdomen
T21	a2l	0	Test	Abdomen
T21	a3r	0	Test	Abdomen
T21	a3l	6	Test	Abdomen
T22	a1r	0	Test	Abdomen
T22	a1l	0	Test	Abdomen
T22	a2r	3	Test	Abdomen
T22	a2l	0	Test	Abdomen
T22	a3r	0	Test	Abdomen
T22	a3l	0	Test	Abdomen
T23	a1r	0	Test	Abdomen
T23	a1l	0	Test	Abdomen
T23	a2r	0	Test	Abdomen
T23	a2l	0	Test	Abdomen
T23	a3r	0	Test	Abdomen
T23	a3l	1	Test	Abdomen
T24	a1r	5	Test	Abdomen
T24	a1l	0	Test	Abdomen
T24	a2r	2	Test	Abdomen
T24	a2l	0	Test	Abdomen
T24	a3r	0	Test	Abdomen
T24	a3l	1	Test	Abdomen
T25	a1r	0	Test	Abdomen
T25	a1l	0	Test	Abdomen
T25	a2r	0	Test	Abdomen
T25	a2l	0	Test	Abdomen
T25	a3r	0	Test	Abdomen
T25	a3l	0	Test	Abdomen
T26	a1r	0	Test	Abdomen
T26	a1l	0	Test	Abdomen
T26	a2r	0	Test	Abdomen
T26	a2l	0	Test	Abdomen
T26	a3r	0	Test	Abdomen
T26	a3l	0	Test	Abdomen
T27	a1r	4	Test	Abdomen
T27	a1l	4	Test	Abdomen
T27	a2r	0	Test	Abdomen
T27	a2l	0	Test	Abdomen
T27	a3r	0	Test	Abdomen
T27	a3l	0	Test	Abdomen
T28	a1r	0	Test	Abdomen
T28	a1l	0	Test	Abdomen
T28	a2r	0	Test	Abdomen
T28	a2l	0	Test	Abdomen
T28	a3r	0	Test	Abdomen
T28	a3l	0	Test	Abdomen
T29	a1r	0	Test	Abdomen
T29	a1l	0	Test	Abdomen
T29	a2r	0	Test	Abdomen
T29	a2l	0	Test	Abdomen
T29	a3r	0	Test	Abdomen
T29	a3l	0	Test	Abdomen
T30	a1r	0	Test	Abdomen
T30	a1l	0	Test	Abdomen
T30	a2r	0	Test	Abdomen
T30	a2l	0	Test	Abdomen
T30	a3r	0	Test	Abdomen
T30	a3l	0	Test	Abdomen
T31	a1r	0	Test	Abdomen
T31	a1l	0	Test	Abdomen
T31	a2r	0	Test	Abdomen
T31	a2l	0	Test	Abdomen
T31	a3r	0	Test	Abdomen
T31	a3l	0	Test	Abdomen
T32	a1r	0	Test	Abdomen
T32	a1l	4	Test	Abdomen
T32	a2r	0	Test	Abdomen
T32	a2l	0	Test	Abdomen
T32	a3r	0	Test	Abdomen
T32	a3l	0	Test	Abdomen
T33	a1r	0	Test	Abdomen
T33	a1l	0	Test	Abdomen
T33	a2r	0	Test	Abdomen
T33	a2l	0	Test	Abdomen
T33	a3r	0	Test	Abdomen
T33	a3l	0	Test	Abdomen
T34	a1r	0	Test	Abdomen
T34	a1l	0	Test	Abdomen
T34	a2r	0	Test	Abdomen
T34	a2l	0	Test	Abdomen
T34	a3r	0	Test	Abdomen
T34	a3l	0	Test	Abdomen

### Sheet: Eya- Gsb Misexpression
EmbryoID	Hemilineage ID	CellCount	Genotype	Region
C1	t1r	5	Control	Thorax
C1	t1l	4	Control	Thorax
C1	t2r	4	Control	Thorax
C1	t2l	4	Control	Thorax
C1	t3r	4	Control	Thorax
C1	t3l	4	Control	Thorax
C2	t1r	5	Control	Thorax
C2	t1l	4	Control	Thorax
C2	t2r	4	Control	Thorax
C2	t2l	4	Control	Thorax
C2	t3r	4	Control	Thorax
C2	t3l	4	Control	Thorax
C3	t1r	5	Control	Thorax
C3	t1l	5	Control	Thorax
C3	t2r	4	Control	Thorax
C3	t2l	4	Control	Thorax
C3	t3r	4	Control	Thorax
C3	t3l	4	Control	Thorax
C4	t1r	5	Control	Thorax
C4	t1l	5	Control	Thorax
C4	t2r	4	Control	Thorax
C4	t2l	4	Control	Thorax
C4	t3r	4	Control	Thorax
C4	t3l	4	Control	Thorax
C5	t1r	5	Control	Thorax
C5	t1l	5	Control	Thorax
C5	t2r	4	Control	Thorax
C5	t2l	4	Control	Thorax
C5	t3r	4	Control	Thorax
C5	t3l	4	Control	Thorax
C6	t1r	5	Control	Thorax
C6	t1l	5	Control	Thorax
C6	t2r	4	Control	Thorax
C6	t2l	4	Control	Thorax
C6	t3r	4	Control	Thorax
C6	t3l	4	Control	Thorax
C7	t1r	5	Control	Thorax
C7	t1l	5	Control	Thorax
C7	t2r	4	Control	Thorax
C7	t2l	4	Control	Thorax
C7	t3r	4	Control	Thorax
C7	t3l	5	Control	Thorax
C8	t1r	5	Control	Thorax
C8	t1l	5	Control	Thorax
C8	t2r	4	Control	Thorax
C8	t2l	4	Control	Thorax
C8	t3r	4	Control	Thorax
C8	t3l	4	Control	Thorax
C9	t1r	5	Control	Thorax
C9	t1l	5	Control	Thorax
C9	t2r	4	Control	Thorax
C9	t2l	4	Control	Thorax
C9	t3r	4	Control	Thorax
C9	t3l	4	Control	Thorax
C10	t1r	5	Control	Thorax
C10	t1l	5	Control	Thorax
C10	t2r	4	Control	Thorax
C10	t2l	4	Control	Thorax
C10	t3r	4	Control	Thorax
C10	t3l	4	Control	Thorax
C11	t1r	5	Control	Thorax
C11	t1l	5	Control	Thorax
C11	t2r	4	Control	Thorax
C11	t2l	4	Control	Thorax
C11	t3r	4	Control	Thorax
C11	t3l	4	Control	Thorax
C12	t1r	5	Control	Thorax
C12	t1l	5	Control	Thorax
C12	t2r	4	Control	Thorax
C12	t2l	4	Control	Thorax
C12	t3r	4	Control	Thorax
C12	t3l	4	Control	Thorax
C13	t1r	4	Control	Thorax
C13	t1l	5	Control	Thorax
C13	t2r	4	Control	Thorax
C13	t2l	4	Control	Thorax
C13	t3r	4	Control	Thorax
C13	t3l	4	Control	Thorax
C14	t1r	5	Control	Thorax
C14	t1l	5	Control	Thorax
C14	t2r	4	Control	Thorax
C14	t2l	4	Control	Thorax
C14	t3r	4	Control	Thorax
C14	t3l	4	Control	Thorax
C15	t1r	5	Control	Thorax
C15	t1l	5	Control	Thorax
C15	t2r	4	Control	Thorax
C15	t2l	4	Control	Thorax
C15	t3r	4	Control	Thorax
C15	t3l	4	Control	Thorax
C16	t1r	5	Control	Thorax
C16	t1l	5	Control	Thorax
C16	t2r	4	Control	Thorax
C16	t2l	4	Control	Thorax
C16	t3r	4	Control	Thorax
C16	t3l	4	Control	Thorax
C17	t1r	5	Control	Thorax
C17	t1l	5	Control	Thorax
C17	t2r	4	Control	Thorax
C17	t2l	4	Control	Thorax
C17	t3r	4	Control	Thorax
C17	t3l	4	Control	Thorax
T1	t1r	5	Test	Thorax
T1	t1l	5	Test	Thorax
T1	t2r	4	Test	Thorax
T1	t2l	4	Test	Thorax
T1	t3r	4	Test	Thorax
T1	t3l	4	Test	Thorax
T2	t1r	9	Test	Thorax
T2	t1l	4	Test	Thorax
T2	t2r	4	Test	Thorax
T2	t2l	4	Test	Thorax
T2	t3r	5	Test	Thorax
T2	t3l	4	Test	Thorax
T3	t1r	6	Test	Thorax
T3	t1l	5	Test	Thorax
T3	t2r	4	Test	Thorax
T3	t2l	4	Test	Thorax
T3	t3r	4	Test	Thorax
T3	t3l	4	Test	Thorax
T4	t1r	5	Test	Thorax
T4	t1l	5	Test	Thorax
T4	t2r	4	Test	Thorax
T4	t2l	4	Test	Thorax
T4	t3r	9	Test	Thorax
T4	t3l	4	Test	Thorax
T5	t1r	6	Test	Thorax
T5	t1l	5	Test	Thorax
T5	t2r	5	Test	Thorax
T5	t2l	4	Test	Thorax
T5	t3r	7	Test	Thorax
T5	t3l	4	Test	Thorax
T6	t1r	5	Test	Thorax
T6	t1l	5	Test	Thorax
T6	t2r	4	Test	Thorax
T6	t2l	4	Test	Thorax
T6	t3r	5	Test	Thorax
T6	t3l	5	Test	Thorax
T7	t1r	7	Test	Thorax
T7	t1l	5	Test	Thorax
T7	t2r	7	Test	Thorax
T7	t2l	4	Test	Thorax
T7	t3r	8	Test	Thorax
T7	t3l	5	Test	Thorax
T8	t1r	5	Test	Thorax
T8	t1l	5	Test	Thorax
T8	t2r	4	Test	Thorax
T8	t2l	4	Test	Thorax
T8	t3r	4	Test	Thorax
T8	t3l	4	Test	Thorax
T9	t1r	5	Test	Thorax
T9	t1l	5	Test	Thorax
T9	t2r	4	Test	Thorax
T9	t2l	4	Test	Thorax
T9	t3r	8	Test	Thorax
T9	t3l	8	Test	Thorax
T10	t1r	5	Test	Thorax
T10	t1l	5	Test	Thorax
T10	t2r	4	Test	Thorax
T10	t2l	4	Test	Thorax
T10	t3r	4	Test	Thorax
T10	t3l	4	Test	Thorax
T11	t1r	5	Test	Thorax
T11	t1l	11	Test	Thorax
T11	t2r	4	Test	Thorax
T11	t2l	4	Test	Thorax
T11	t3r	4	Test	Thorax
T11	t3l	4	Test	Thorax
T12	t1r	5	Test	Thorax
T12	t1l	5	Test	Thorax
T12	t2r	4	Test	Thorax
T12	t2l	4	Test	Thorax
T12	t3r	8	Test	Thorax
T12	t3l	4	Test	Thorax
T13	t1r	5	Test	Thorax
T13	t1l	5	Test	Thorax
T13	t2r	4	Test	Thorax
T13	t2l	4	Test	Thorax
T13	t3r	4	Test	Thorax
T13	t3l	4	Test	Thorax
T14	t1r	5	Test	Thorax
T14	t1l	5	Test	Thorax
T14	t2r	4	Test	Thorax
T14	t2l	8	Test	Thorax
T14	t3r	9	Test	Thorax
T14	t3l	9	Test	Thorax
T15	t1r	5	Test	Thorax
T15	t1l	5	Test	Thorax
T15	t2r	4	Test	Thorax
T15	t2l	4	Test	Thorax
T15	t3r	4	Test	Thorax
T15	t3l	4	Test	Thorax
T16	t1r	5	Test	Thorax
T16	t1l	5	Test	Thorax
T16	t2r	4	Test	Thorax
T16	t2l	4	Test	Thorax
T16	t3r	8	Test	Thorax
T16	t3l	4	Test	Thorax
T17	t1r	5	Test	Thorax
T17	t1l	5	Test	Thorax
T17	t2r	4	Test	Thorax
T17	t2l	4	Test	Thorax
T17	t3r	4	Test	Thorax
T17	t3l	4	Test	Thorax
C18	a1r	0	Control	Abdomen
C18	a1l	0	Control	Abdomen
C18	a2r	0	Control	Abdomen
C18	a2l	0	Control	Abdomen
C18	a3r	0	Control	Abdomen
C18	a3l	0	Control	Abdomen
C19	a1r	0	Control	Abdomen
C19	a1l	0	Control	Abdomen
C19	a2r	0	Control	Abdomen
C19	a2l	0	Control	Abdomen
C19	a3r	0	Control	Abdomen
C19	a3l	0	Control	Abdomen
C20	a1r	0	Control	Abdomen
C20	a1l	0	Control	Abdomen
C20	a2r	0	Control	Abdomen
C20	a2l	0	Control	Abdomen
C20	a3r	0	Control	Abdomen
C20	a3l	0	Control	Abdomen
C21	a1r	0	Control	Abdomen
C21	a1l	0	Control	Abdomen
C21	a2r	0	Control	Abdomen
C21	a2l	0	Control	Abdomen
C21	a3r	0	Control	Abdomen
C21	a3l	0	Control	Abdomen
C22	a1r	0	Control	Abdomen
C22	a1l	0	Control	Abdomen
C22	a2r	0	Control	Abdomen
C22	a2l	0	Control	Abdomen
C22	a3r	0	Control	Abdomen
C22	a3l	0	Control	Abdomen
C23	a1r	0	Control	Abdomen
C23	a1l	0	Control	Abdomen
C23	a2r	0	Control	Abdomen
C23	a2l	0	Control	Abdomen
C23	a3r	0	Control	Abdomen
C23	a3l	0	Control	Abdomen
C24	a1r	0	Control	Abdomen
C24	a1l	0	Control	Abdomen
C24	a2r	0	Control	Abdomen
C24	a2l	0	Control	Abdomen
C24	a3r	0	Control	Abdomen
C24	a3l	0	Control	Abdomen
C25	a1r	0	Control	Abdomen
C25	a1l	0	Control	Abdomen
C25	a2r	0	Control	Abdomen
C25	a2l	0	Control	Abdomen
C25	a3r	0	Control	Abdomen
C25	a3l	0	Control	Abdomen
C26	a1r	0	Control	Abdomen
C26	a1l	0	Control	Abdomen
C26	a2r	0	Control	Abdomen
C26	a2l	0	Control	Abdomen
C26	a3r	0	Control	Abdomen
C26	a3l	0	Control	Abdomen
C27	a1r	0	Control	Abdomen
C27	a1l	0	Control	Abdomen
C27	a2r	0	Control	Abdomen
C27	a2l	0	Control	Abdomen
C27	a3r	0	Control	Abdomen
C27	a3l	0	Control	Abdomen
C28	a1r	0	Control	Abdomen
C28	a1l	0	Control	Abdomen
C28	a2r	0	Control	Abdomen
C28	a2l	0	Control	Abdomen
C28	a3r	0	Control	Abdomen
C28	a3l	0	Control	Abdomen
C29	a1r	0	Control	Abdomen
C29	a1l	0	Control	Abdomen
C29	a2r	0	Control	Abdomen
C29	a2l	0	Control	Abdomen
C29	a3r	0	Control	Abdomen
C29	a3l	0	Control	Abdomen
C30	a1r	0	Control	Abdomen
C30	a1l	0	Control	Abdomen
C30	a2r	0	Control	Abdomen
C30	a2l	0	Control	Abdomen
C30	a3r	0	Control	Abdomen
C30	a3l	0	Control	Abdomen
C31	a1r	0	Control	Abdomen
C31	a1l	0	Control	Abdomen
C31	a2r	0	Control	Abdomen
C31	a2l	0	Control	Abdomen
C31	a3r	0	Control	Abdomen
C31	a3l	0	Control	Abdomen
C32	a1r	0	Control	Abdomen
C32	a1l	0	Control	Abdomen
C32	a2r	0	Control	Abdomen
C32	a2l	0	Control	Abdomen
C32	a3r	0	Control	Abdomen
C32	a3l	0	Control	Abdomen
C33	a1r	0	Control	Abdomen
C33	a1l	0	Control	Abdomen
C33	a2r	0	Control	Abdomen
C33	a2l	0	Control	Abdomen
C33	a3r	0	Control	Abdomen
C33	a3l	0	Control	Abdomen
C34	a1r	0	Control	Abdomen
C34	a1l	0	Control	Abdomen
C34	a2r	0	Control	Abdomen
C34	a2l	0	Control	Abdomen
C34	a3r	0	Control	Abdomen
C34	a3l	0	Control	Abdomen
T18	a1r	0	Test	Abdomen
T18	a1l	0	Test	Abdomen
T18	a2r	0	Test	Abdomen
T18	a2l	0	Test	Abdomen
T18	a3r	0	Test	Abdomen
T18	a3l	0	Test	Abdomen
T19	a1r	4	Test	Abdomen
T19	a1l	0	Test	Abdomen
T19	a2r	0	Test	Abdomen
T19	a2l	0	Test	Abdomen
T19	a3r	5	Test	Abdomen
T19	a3l	5	Test	Abdomen
T20	a1r	0	Test	Abdomen
T20	a1l	0	Test	Abdomen
T20	a2r	0	Test	Abdomen
T20	a2l	0	Test	Abdomen
T20	a3r	1	Test	Abdomen
T20	a3l	0	Test	Abdomen
T21	a1r	0	Test	Abdomen
T21	a1l	0	Test	Abdomen
T21	a2r	3	Test	Abdomen
T21	a2l	0	Test	Abdomen
T21	a3r	0	Test	Abdomen
T21	a3l	6	Test	Abdomen
T22	a1r	0	Test	Abdomen
T22	a1l	0	Test	Abdomen
T22	a2r	3	Test	Abdomen
T22	a2l	0	Test	Abdomen
T22	a3r	0	Test	Abdomen
T22	a3l	0	Test	Abdomen
T23	a1r	0	Test	Abdomen
T23	a1l	0	Test	Abdomen
T23	a2r	0	Test	Abdomen
T23	a2l	0	Test	Abdomen
T23	a3r	0	Test	Abdomen
T23	a3l	1	Test	Abdomen
T24	a1r	5	Test	Abdomen
T24	a1l	0	Test	Abdomen
T24	a2r	2	Test	Abdomen
T24	a2l	0	Test	Abdomen
T24	a3r	0	Test	Abdomen
T24	a3l	1	Test	Abdomen
T25	a1r	0	Test	Abdomen
T25	a1l	0	Test	Abdomen
T25	a2r	0	Test	Abdomen
T25	a2l	0	Test	Abdomen
T25	a3r	0	Test	Abdomen
T25	a3l	0	Test	Abdomen
T26	a1r	0	Test	Abdomen
T26	a1l	0	Test	Abdomen
T26	a2r	0	Test	Abdomen
T26	a2l	0	Test	Abdomen
T26	a3r	0	Test	Abdomen
T26	a3l	0	Test	Abdomen
T27	a1r	4	Test	Abdomen
T27	a1l	4	Test	Abdomen
T27	a2r	0	Test	Abdomen
T27	a2l	0	Test	Abdomen
T27	a3r	0	Test	Abdomen
T27	a3l	0	Test	Abdomen
T28	a1r	0	Test	Abdomen
T28	a1l	0	Test	Abdomen
T28	a2r	0	Test	Abdomen
T28	a2l	0	Test	Abdomen
T28	a3r	0	Test	Abdomen
T28	a3l	0	Test	Abdomen
T29	a1r	0	Test	Abdomen
T29	a1l	0	Test	Abdomen
T29	a2r	0	Test	Abdomen
T29	a2l	0	Test	Abdomen
T29	a3r	0	Test	Abdomen
T29	a3l	0	Test	Abdomen
T30	a1r	0	Test	Abdomen
T30	a1l	0	Test	Abdomen
T30	a2r	0	Test	Abdomen
T30	a2l	0	Test	Abdomen
T30	a3r	0	Test	Abdomen
T30	a3l	0	Test	Abdomen
T31	a1r	0	Test	Abdomen
T31	a1l	0	Test	Abdomen
T31	a2r	0	Test	Abdomen
T31	a2l	0	Test	Abdomen
T31	a3r	0	Test	Abdomen
T31	a3l	0	Test	Abdomen
T32	a1r	0	Test	Abdomen
T32	a1l	4	Test	Abdomen
T32	a2r	0	Test	Abdomen
T32	a2l	0	Test	Abdomen
T32	a3r	0	Test	Abdomen
T32	a3l	0	Test	Abdomen
T33	a1r	0	Test	Abdomen
T33	a1l	0	Test	Abdomen
T33	a2r	0	Test	Abdomen
T33	a2l	0	Test	Abdomen
T33	a3r	0	Test	Abdomen
T33	a3l	0	Test	Abdomen
T34	a1r	0	Test	Abdomen
T34	a1l	0	Test	Abdomen
T34	a2r	0	Test	Abdomen
T34	a2l	0	Test	Abdomen
T34	a3r	0	Test	Abdomen
T34	a3l	0	Test	Abdomen
